# The lectin Emp47/ERGIC-53 targets misfolded O-mannosylated ER proteins to ERAD

**DOI:** 10.1101/2025.11.30.691377

**Authors:** Leticia Lemus, Veit Goder

## Abstract

The yeast bifunctional O-mannosyltransferase complex Pbn1-Gpi14 generates endoplasmic reticulum (ER)-associated degradation (ERAD) signals by O-mannosylating misfolded ER proteins, but how these signals are recognized is unknown. To address this question, we identified the binding partners of Pbn1 and found that the ER lectins Emp47 (ERGIC-53 in mammals) and Emp46 were among the strongest interactors. Simultaneous deletion of Emp46 and Emp47, but not of Yos9, impaired ERAD of an O-mannosylated, N-glycan-deficient CPY* variant. ERAD was restored by plasmid-expressed Emp47, but not by a mutant lacking its carbohydrate-recognition domain (CRD). Furthermore, we show that Emp47 interacts physically with the Hrd1 complex. Together, our data support a model in which Emp47 both recognizes O-mannoses on misfolded proteins and targets them to ERAD.
