## Supplemental Table S2 for "The lectin Emp47/ERGIC-53 targets misfolded O-mannosylated ER proteins to ERAD"

### Sheet: Sheet1
Legend: List of plasmids used in the study.
Plasmid	Backbone	Description	Reference
VGp100	pRS315	pRS315	PMID: 2659436
VGp381	pRS316	ΔNg-CPY*FLAG	PMID: 15769847
VGc421	pRS316	GAS1P-HA-CPY*	this study
VGc523	pRS315	EP-Emp47-3HA	this study
VGc527	pRS315	EP-Emp47ΔCRD-3HA	this study
EP=endogenous promoter
