## Supplemental Table S3 for "The lectin Emp47/ERGIC-53 targets misfolded O-mannosylated ER proteins to ERAD"

### Sheet: Sheet1
Legend: List of yeast strains used in the study.
Strain	Genotype	Reference
VGY100	BY background; MATa his3Δ1 leu2Δ0 met15Δ0 ura3Δ0	PMID: 9483801
VGY189	BY background; MATa; EMP47-TAP::HIS	this study
VGY1179	BY background; MATx; Δhrd1::HYG; ΔNg-CPY*FLAG (VGp381, URA3, CEN)	this study
VGY3587	BY background; MTAx; his3Δ1 leu2Δ0 met15Δ0 ura3Δ0, can1Δ::STE2pr-spHIS5, lyp1Δ::STE3pr-LEU2	PMID: 29988094
VGY3865	BY background; MATa; HA-CPY* (VGc421, URA3, CEN)	this study
VGY3889	BY background; MATx; his3Δ1 leu2Δ0 met15Δ0 ura3Δ0, can1Δ::STE2pr-spHIS5, lyp1Δ::STE3pr-LEU2, NOP1P-KAR2ss-GFP-PBN1::URA	PMID: 29988094
VGY4250	BY background; MATx; PBN1-AID*-GFP::HYG; osTIR::HIS	this study
VGY4383	BY background; MATa; ΔNg-CPY*FLAG (VGp381, URA3, CEN)	this study
VGY4421	BY background; MATx; Δhrd1::HYG, HA-CPY* (VGc421, URA3, CEN)	this study
VGY4426	BY background; MATa; Δemp46::KanMX, Δemp47::HIS, HA-CPY* (VGc421, URA3, CEN)	this study
VGY4427	BY background; MATa; Δemp46::KanMX, Δemp47::HIS, ΔNg-CPY*FLAG (VGp381, URA3, CEN)	this study
VGY4469	BY background; MATa; Δyos9::KanMX, HA-CPY* (VGc421, URA3, CEN	this study
VGY4471	BY background; MATa; Δyos9::KanMX, ΔNg-CPY*FLAG (VGp381, URA3, CEN)	this study
VGY4483	BY background; MATa; Δssp120::KanMX, HA-CPY* (VGc421, URA3, CEN)	this study
VGY4484	BY background; MATa; Δssp120::KanMX, ΔNg-CPY*FLAG (VGp381, URA3, CEN)	this study
VGY4524	BY background; MATa; Δemp46::KanMX, Δemp47::HIS, Δyos9::HYG, HA-CPY* (VGc421, URA3, CEN)	this study
VGY4527	BY background; MATx; his3Δ1 leu2Δ0 met15Δ0 ura3Δ0, can1Δ::STE2pr-spHIS5, lyp1Δ::STE3pr-LEU2, EP-GFP-PBN1 (seamless), EMP47-tdimer::KanMX	this study
VGY4529	BY background; MATa; ΔNg-CPY*FLAG (VGp381, URA3, CEN), pRS315 (LEU2, CEN)	this study
VGY4530	BY background; MATa; Δemp46::KanMX, Δemp47::HIS, ΔNg-CPY*FLAG (VGp381, URA3, CEN), pRS315 (LEU2, CEN)	this study
VGY4533	BY background; MATa; Δemp46::KanMX, Δemp47::HIS, ΔNg-CPY*FLAG (VGp381, URA3, CEN), EP-EMP47-·3HA (VGc523, LEU2, CEN)	this study
VGY4535	BY background; MATa; Δemp46::KanMX, Δemp47::HIS, ΔNg-CPY*FLAG (VGp381, URA3, CEN), EP-EMP4ΔCRD7-·3HA (VGc527, LEU2, CEN)	this study
